# DNA replication timing directly regulates the frequency of oncogenic chromosomal translocations

**DOI:** 10.1101/2021.05.29.446276

**Authors:** Mihaela Peycheva, Tobias Neumann, Daniel Malzl, Mariia Nazarova, Ursula Schoeberl, Rushad Pavri

**Affiliations:** Research Institute of Molecular Pathology (IMP), Vienna BioCenter (VBC), Campus-Vienna-Biocenter 1, 1030 Vienna, Austria

**Keywords:** Translocations, DNA replication timing, antibody maturation, genome architecture

## Abstract

Chromosomal translocations result from the joining of DNA double-strand breaks (DSBs) and frequently cause cancer. Yet, the steps linking DSB formation to DSB ligation remain undeciphered. We report that DNA replication timing (RT), mediated by replication origin activity, directly regulates the genesis of lymphomagenic *Myc* translocations during antibody maturation in B cells. Reduced levels of the replicative helicase, the minichromosome-maintenance (MCM) complex, decreases translocations and globally abrogates the RT program. Ablating a single replication origin at *Myc* causes an early-to-late RT switch with major loss of translocations, a phenotype that is reversed by restoring early RT. Finally, this novel RT-regulated mechanism occurs after DSB formation and independently of DSB frequency. Thus, RT constitutes a distinct regulatory event in translocation biogenesis linking DSB formation to DSB ligation.
