## Supplemental Table S1 for "DNA replication timing directly regulates the frequency of oncogenic chromosomal translocations"

### Sheet: LAM-HTGTS_WT_vs_Myc(c13)
Table S1: LAM-HTGTS analysis from WT and c-Myc ΔORI c13
chr	start	end	wt_rep1	wt_rep2	wt_rep3	wt_pooled	c13_rep1	c13_rep2	c13_rep3	c13_pooled	log2 fc_rep1	log2 fc_rep2	log2 fc_rep3	log2 fc_pooled	gene
chr1	72253599	72264636	8	1	5	14	3	1	2	6	1.16993	0	1	1.09954	Mreg
chr1	90587233	90597943	12	7	1	20	0	1	0	1	3.70044	2	1	3.39232	Arl4c
chr1	172872201	172880184	29	25	17	71	0	0	10	10	4.90689	4.70044	0.710493	2.71049	Fcgr2b
chr1	191596937	191625330	4	6	11	21	4	7	1	12	0	-0.192645	2.58496	0.758992	Ptpn14
chr10	18728490	18735608	23	20	6	49	0	0	1	1	4.58496	4.39232	1.80735	4.64386	Tnfaip3
chr10	53793891	53796072	9	14	4	27	0	0	5	5	3.32193	3.90689	-0.263034	2.22239	Gm16998
chr10	59669918	59682352	21	19	9	49	1	2	0	3	3.45943	2.73697	3.32193	3.64386	Chst3
chr10	80391869	80395127	40	26	3	69	0	0	0	0	5.35755	4.75489	2	6.12928	Gadd45b
chr11	60922807	60927175	11	9	0	20	0	0	12	12	3.58496	3.32193	-3.70044	0.691878	Tnfrsf13b
chr11	61208436	61217167	18	8	1	27	0	0	5	5	4.24793	3.16993	-1.58496	2.22239	Slc47a1
chr11	61453083	61469918	39	30	15	84	3	1	0	4	3.32193	3.9542	4	4.08746	Grap
chr11	75493345	75502348	17	7	2	26	2	1	0	3	2.58496	2	1.58496	2.75489	Crk
chr11	86381049	86400247	20	25	2	47	0	0	4	4	4.39232	4.70044	-0.736966	3.26303	Vmp1
chr11	87559492	87570825	31	26	13	70	1	1	32	34	4	3.75489	-1.23704	1.02046	Mir142
chr11	117670650	117688162	30	12	5	47	2	2	0	4	3.36923	2.11548	2.58496	3.26303	Afmid
chr12	56583638	56593798	38	25	8	71	1	0	0	1	4.2854	4.70044	3.16993	5.16993	Nfkbia
chr12	81204567	81234146	88	76	34	198	8	7	10	25	3.30581	3.26679	1.66985	2.93618	2310015A10Rik
chr12	114452378	114514465	517	358	356	1231	7	5	117	129	6.01681	5.90288	1.59714	3.24442	Ighe
chr12	114529279	114558771	183	144	160	487	2	0	66	68	5.9386	7.17991	1.26483	2.82221	Ighg2b
chr12	114573548	114576257	18	15	2	35	0	0	19	19	4.24793	4	-2.73697	0.847997	Ighg1
chr12	114589893	114616176	101	75	67	243	0	0	25	25	6.67243	6.24793	1.38702	3.2303	Ighg3
chr12	114644847	114667202	450	344	360	1154	5	8	403	416	6.23202	5.26053	-0.162356	1.46977	Ighm
chr12	114720500	114725852	37	4	1	42	0	0	0	0	5.24793	2.32193	1	5.42626	Ighd1-1
chr13	13461632	13467635	0	1	1	2	0	0	0	0	0	1	1	1.58496	Gpr137b
chr13	22124416	22134586	3	4	0	7	0	0	1	1	2	2.32193	-1	2	H2ac11
chr13	23702664	23714300	21	8	23	52	2	11	0	13	2.87447	-0.415037	4.58496	1.92057	H1f4
chr13	23825996	23855747	11	7	10	28	1	2	0	3	2.58496	1.41504	3.45943	2.85798	H3c3
chr13	30839799	30843656	30	17	5	52	0	0	0	0	4.9542	4.16993	2.58496	5.72792	Irf4
chr13	42143318	42157008	30	30	3	63	0	0	0	0	4.9542	4.9542	2	6	Hivep1
chr13	43874555	43882985	11	8	2	21	0	0	3	3	3.58496	3.16993	-0.415037	2.45943	Cd83
chr13	77571538	77578235	8	11	12	31	64	71	1	136	-2.85244	-2.58496	2.70044	-2.09803	2210408I21Rik
chr14	48539546	48549600	3	4	0	7	0	0	54	54	2	2.32193	-5.78136	-2.78136	4930447J18Rik
chr14	115421834	115446442	27	32	15	74	0	1	6	7	4.80735	4.04439	1.19265	3.22882	Mir19b-1
chr15	6569666	6578224	7	3	0	10	1	0	0	1	2	2	0	2.45943	LOC102632231
chr15	74749681	74768364	127	98	33	258	0	0	35	35	7	6.62936	-0.0824622	2.84688	Ly6e
chr15	74782455	74790836	46	49	23	118	0	0	33	33	5.55459	5.64386	-0.5025	1.80735	Ly6e
chr15	79177808	79188256	9	10	4	23	1	0	3	4	2.32193	3.45943	0.321928	2.26303	Maff
chr15	82040810	82057306	34	26	20	80	0	0	12	12	5.12928	4.75489	0.691878	2.63941	Tnfrsf13c
chr15	96522134	96530579	21	18	3	42	0	0	2	2	4.45943	4.24793	0.415037	3.8413	Slc38a2
chr15	100471693	100480341	7	7	20	34	12	3	2	17	-0.70044	1	2.80735	0.959358	Mir6961
chr16	10481919	10500371	18	14	13	45	7	0	17	24	1.24793	3.90689	-0.36257	0.879706	Ciita
chr16	10515750	10523207	13	7	5	25	3	1	0	4	1.80735	2	2.58496	2.37851	Ciita
chr16	11590782	11597348	13	5	1	19	1	3	0	4	2.80735	0.584963	1	2	Snx29
chr16	19031753	19042121	9	9	5	23	0	0	0	0	3.32193	3.32193	2.58496	4.58496	Iglc1
chr17	17653171	17658813	97	7	0	104	1	0	0	1	5.61471	3	0	5.71425	Lnpep
chr17	28463654	28468564	6	36	0	42	0	0	0	0	2.80735	5.20945	0	5.42626	Rpl10a
chr17	29618614	29632066	104	103	47	254	1	0	2	3	5.71425	6.70044	4	5.99435	Pim1
chr17	31985671	31999908	27	21	10	58	1	0	1	2	3.80735	4.45943	2.45943	4.29768	Sik1
chr17	34091801	34101261	7	12	25	44	19	13	2	34	-1.32193	-0.106915	3.11548	0.36257	Vps52
chr17	45691722	45697322	22	25	0	47	0	0	5	5	4.52356	4.70044	-2.58496	3	Nfkbie
chr17	88463161	88466958	10	0	1	11	1	0	0	1	2.45943	0	1	2.58496	Fbxo11
chr18	65590491	65600797	10	12	1	23	0	0	6	6	3.45943	3.70044	-1.80735	1.77761	Malt1
chr18	67714327	67715091	12	15	0	27	0	0	0	0	3.70044	4	0	4.80735	Spire1
chr18	75527824	75532457	12	9	3	24	0	0	3	3	3.70044	3.32193	0	2.64386	Smad7
chr19	41065850	41068676	7	6	2	15	1	0	0	1	2	2.80735	1.58496	3	Blnk
chr2	127161692	127167353	15	15	10	40	1	0	0	1	3	4	3.45943	4.35755	Dusp2
chr2	127951516	127961327	7	4	0	11	0	1	26	27	3	1.32193	-4.75489	-1.22239	Bcl2l11
chr2	167354045	167381514	27	25	13	65	2	1	3	6	3.22239	3.70044	1.80735	3.23704	Snai1
chr3	32514363	32518897	5	5	0	10	0	0	0	0	2.58496	2.58496	0	3.45943	Gnb4
chr3	96041849	96051154	7	13	3	23	1	0	1	2	2	3.80735	1	3	H3c14
chr3	96066215	96076207	4	2	0	6	0	0	0	0	2.32193	1.58496	0	2.80735	H2bc18
chr3	108678472	108682859	15	12	0	27	0	0	0	0	4	3.70044	0	4.80735	Fndc7
chr4	119705608	119711235	12	16	2	30	0	0	0	0	3.70044	4.08746	1.58496	4.9542	Hivep3
chr4	128554519	128562642	7	7	7	21	4	7	2	13	0.678072	0	1.41504	0.652077	Trim62
chr4	149219464	149238344	7	4	2	13	1	12	0	13	2	-1.37851	1.58496	0	Spsb1
chr5	23206572	23218350	49	21	16	86	0	2	10	12	5.64386	2.87447	0.628031	2.7425	AI506816
chr5	36866704	36869154	10	4	0	14	0	0	0	0	3.45943	2.32193	0	3.90689	Tbc1d14
chr5	53967245	53982434	9	4	5	18	0	0	1	1	3.32193	2.32193	1.58496	3.24793	Rbpj
chr5	124927989	124928176	10	7	0	17	0	0	0	0	3.45943	3	0	4.16993	Rilpl2
chr5	151393806	151404267	14	8	0	22	0	0	0	0	3.90689	3.16993	0	4.52356	N4bp2l2
chr6	70667461	70678228	10	9	14	33	0	0	0	0	3.45943	3.32193	3.90689	5.08746	Igkj5
chr6	103599042	103599251	81	44	22	147	130	107	12	249	-0.675871	-1.26303	0.823122	-0.756331	Chl1
chr6	122496428	122510440	27	26	3	56	1	4	0	5	3.80735	2.43296	2	3.24793	Aicda
chr6	128065308	128066266	15	9	7	31	1	1	0	2	3	2.32193	3	3.41504	Tspan9
chr7	52068938	52071562	9	6	2	17	1	0	0	1	2.32193	2.80735	1.58496	3.16993	Atf5
chr7	52083603	52095689	22	14	8	44	0	0	11	11	4.52356	3.90689	-0.415037	1.90689	Il4i1
chr7	87024514	87024725	16	4	3	23	0	3	1	4	4.08746	0.321928	1	2.26303	Ap3s2
chr7	87208687	87213660	6	5	1	12	0	0	0	0	2.80735	2.58496	1	3.70044	Zfp710
chr7	107257540	107262686	9	9	0	18	0	0	0	0	3.32193	3.32193	0	4.24793	Pold3
chr7	108257411	108260375	12	8	3	23	0	0	0	0	3.70044	3.16993	2	4.58496	Fchsd2
chr7	140224694	140233789	19	10	2	31	1	2	1	4	3.32193	1.87447	0.584963	2.67807	Ctbp2
chr7	146622241	146628502	7	6	0	13	0	0	0	0	3	2.80735	0	3.80735	Inpp5a
chr7	146797261	146812982	10	12	16	38	12	16	9	37	-0.241008	-0.387023	0.765535	0.0374747	Cfap46
chr8	26208235	26217534	11	9	7	27	2	0	1	3	2	3.32193	2	2.80735	5830408C22Rik
chr8	73216999	73224097	27	14	2	43	0	0	2	2	4.80735	3.90689	0	3.87447	Jund
chr8	87499934	87503014	23	16	9	48	0	0	6	6	4.58496	4.08746	0.514573	2.80735	Junb
chr8	129107283	129122082	262	145	53	460	2	1	0	3	6.45396	6.18982	5.75489	6.84862	Irf2bp2
chr9	45594523	45602815	7	5	4	16	7	3	2	12	0	0.584963	0.736966	0.387023	Cep164

### Sheet: LAM-HTGTS_WT v_Myc(c23)
Table S1: LAM-HTGTS analysis from WT and c-Myc ΔORI c23
chr	start	end	wt_rep1	wt_rep2	wt_rep3	wt_pooled	c23_rep1	c23_rep2	c23_rep3	c23_pooled	log2 fc_rep1	log2 fc_rep2	log2 fc_rep3	log2 fc_pooled	gene
chr1	72253599	72264636	8	1	5	14	0	0	0	0	3.16993	1	2.58496	3.90689	Mreg
chr1	90587233	90597943	12	7	1	20	1	0	1	2	2.70044	3	0	2.80735	Arl4c
chr1	172872201	172880184	29	25	13	67	0	0	2	2	4.90689	4.70044	2.22239	4.5025	Fcgr2b
chr1	191596937	191625330	4	6	4	14	2	0	3	5	0.736966	2.80735	0.321928	1.32193	Ptpn14
chr10	18728490	18735608	23	20	4	47	0	0	0	0	4.58496	4.39232	2.32193	5.58496	Tnfaip3
chr10	53793891	53796072	9	14	4	27	0	0	1	1	3.32193	3.90689	1.32193	3.80735	Gm16998
chr10	59669918	59682352	21	19	1	41	0	2	2	4	4.45943	2.73697	-0.584963	3.07039	Chst3
chr10	80391869	80395127	40	26	3	69	0	0	0	0	5.35755	4.75489	2	6.12928	Gadd45b
chr11	60922807	60927175	11	9	0	20	0	0	2	2	3.58496	3.32193	-1.58496	2.80735	Tnfrsf13b
chr11	61208436	61217167	18	8	1	27	0	0	3	3	4.24793	3.16993	-1	2.80735	Slc47a1
chr11	61453083	61469918	39	30	13	82	0	0	1	1	5.32193	4.9542	2.80735	5.37504	Grap
chr11	75493345	75502348	17	7	0	24	1	0	1	2	3.16993	3	-1	3.05889	Crk
chr11	86381049	86400247	20	25	2	47	0	0	1	1	4.39232	4.70044	0.584963	4.58496	Vmp1
chr11	87559492	87570825	31	26	8	65	0	0	1	1	5	4.75489	2.16993	5.04439	Mir142
chr11	117670650	117688162	30	12	4	46	0	1	0	1	4.9542	2.70044	2.32193	4.55459	Afmid
chr12	56583638	56593798	38	25	3	66	0	0	0	0	5.2854	4.70044	2	6.06609	Nfkbia
chr12	81204567	81234146	88	76	22	186	0	1	7	8	6.47573	5.26679	1.52356	4.37697	2310015A10Rik
chr12	114452378	114514465	517	358	223	1098	5	1	24	30	6.43185	7.48784	3.1635	5.14778	Ighe
chr12	114529279	114558771	183	144	104	431	0	0	5	5	7.52356	7.17991	4.12928	6.16993	Ighg2b
chr12	114573548	114576257	18	15	2	35	0	0	3	3	4.24793	4	-0.415037	3.16993	Ighg1
chr12	114589893	114616176	101	75	47	223	0	0	3	3	6.67243	6.24793	3.58496	5.80735	Ighg3
chr12	114644847	114667202	450	344	247	1041	1	1	18	20	7.81698	7.43045	3.70627	5.63282	Ighm
chr12	114720500	114725852	37	4	1	42	0	0	1	1	5.24793	2.32193	0	4.42626	Ighd1-1
chr13	13461632	13467635	0	1	1	2	0	0	0	0	0	1	1	1.58496	Gpr137b
chr13	22124416	22134586	3	4	0	7	0	0	0	0	2	2.32193	0	3	H2ac11
chr13	23702664	23714300	21	8	13	42	0	0	1	1	4.45943	3.16993	2.80735	4.42626	H1f4
chr13	23825996	23855747	11	7	7	25	0	0	0	0	3.58496	3	3	4.70044	H3c3
chr13	30839799	30843656	30	17	4	51	0	0	1	1	4.9542	4.16993	1.32193	4.70044	Irf4
chr13	42143318	42157008	30	30	2	62	0	0	0	0	4.9542	4.9542	1.58496	5.97728	Hivep1
chr13	43874555	43882985	11	8	1	20	1	0	2	3	2.58496	3.16993	-0.584963	2.39232	Cd83
chr13	77571538	77578235	8	11	10	29	0	1	1	2	3.16993	2.58496	2.45943	3.32193	2210408I21Rik
chr14	48539546	48549600	3	4	0	7	2	0	1	3	0.415037	2.32193	-1	1	4930447J18Rik
chr14	115421834	115446442	27	32	10	69	0	1	1	2	4.80735	4.04439	2.45943	4.54432	Mir19b-1
chr15	6569666	6578224	7	3	0	10	0	0	0	0	3	2	0	3.45943	LOC102632231
chr15	74749681	74768364	127	98	24	249	0	1	5	6	7	5.62936	2.05889	5.15843	Ly6e
chr15	74782455	74790836	46	49	16	111	0	0	2	2	5.55459	5.64386	2.5025	5.22239	Ly6e
chr15	79177808	79188256	9	10	4	23	0	0	0	0	3.32193	3.45943	2.32193	4.58496	Maff
chr15	82040810	82057306	34	26	15	75	3	2	3	8	3.12928	3.16993	2	3.078	Tnfrsf13c
chr15	96522134	96530579	21	18	1	40	2	1	1	4	2.87447	3.24793	0	3.03562	Slc38a2
chr15	100471693	100480341	7	7	12	26	2	1	3	6	1.41504	2	1.70044	1.94753	Mir6961
chr16	10481919	10500371	18	14	9	41	0	2	2	4	4.24793	2.32193	1.73697	3.07039	Ciita
chr16	10515750	10523207	13	7	2	22	0	1	0	1	3.80735	2	1.58496	3.52356	Ciita
chr16	11590782	11597348	13	5	1	19	0	0	1	1	3.80735	2.58496	0	3.32193	Snx29
chr16	19031753	19042121	9	9	1	19	0	0	0	0	3.32193	3.32193	1	4.32193	Iglc1
chr17	17653171	17658813	97	7	0	104	1	0	2	3	5.61471	3	-1.58496	4.71425	Lnpep
chr17	28463654	28468564	6	36	0	42	0	0	0	0	2.80735	5.20945	0	5.42626	Rpl10a
chr17	29618614	29632066	104	103	30	237	1	0	4	5	5.71425	6.70044	2.63227	5.30986	Pim1
chr17	31985671	31999908	27	21	6	54	0	0	0	0	4.80735	4.45943	2.80735	5.78136	Sik1
chr17	34091801	34101261	7	12	17	36	1	3	2	6	2	1.70044	2.58496	2.4021	Vps52
chr17	45691722	45697322	22	25	0	47	0	0	2	2	4.52356	4.70044	-1.58496	4	Nfkbie
chr17	88463161	88466958	10	0	0	10	0	0	0	0	3.45943	0	0	3.45943	Fbxo11
chr18	65590491	65600797	10	12	1	23	0	0	0	0	3.45943	3.70044	1	4.58496	Malt1
chr18	67714327	67715091	12	15	0	27	0	0	1	1	3.70044	4	-1	3.80735	Spire1
chr18	75527824	75532457	12	9	2	23	0	0	0	0	3.70044	3.32193	1.58496	4.58496	Smad7
chr19	41065850	41068676	7	6	2	15	0	0	0	0	3	2.80735	1.58496	4	Blnk
chr2	127161692	127167353	15	15	4	34	0	0	0	0	4	4	2.32193	5.12928	Dusp2
chr2	127951516	127961327	7	4	0	11	0	0	0	0	3	2.32193	0	3.58496	Bcl2l11
chr2	167354045	167381514	27	25	8	60	0	1	6	7	4.80735	3.70044	0.36257	2.93074	Snai1
chr3	32514363	32518897	5	5	0	10	1	0	0	1	1.58496	2.58496	0	2.45943	Gnb4
chr3	96041849	96051154	7	13	3	23	0	0	1	1	3	3.80735	1	3.58496	H3c14
chr3	96066215	96076207	4	2	0	6	0	0	0	0	2.32193	1.58496	0	2.80735	H2bc18
chr3	108678472	108682859	15	12	0	27	0	0	2	2	4	3.70044	-1.58496	3.22239	Fndc7
chr4	119705608	119711235	12	16	2	30	0	0	0	0	3.70044	4.08746	1.58496	4.9542	Hivep3
chr4	128554519	128562642	7	7	4	18	3	1	2	6	1	2	0.736966	1.44057	Trim62
chr4	149219464	149238344	7	4	2	13	0	0	0	0	3	2.32193	1.58496	3.80735	Spsb1
chr5	23206572	23218350	49	21	11	81	0	0	1	1	5.64386	4.45943	2.58496	5.35755	AI506816
chr5	36866704	36869154	10	4	0	14	0	0	3	3	3.45943	2.32193	-2	1.90689	Tbc1d14
chr5	53967245	53982434	9	4	5	18	0	0	0	0	3.32193	2.32193	2.58496	4.24793	Rbpj
chr5	124927989	124928176	10	7	0	17	0	0	0	0	3.45943	3	0	4.16993	Rilpl2
chr5	151393806	151404267	14	8	0	22	0	0	2	2	3.90689	3.16993	-1.58496	2.9386	N4bp2l2
chr6	70667461	70678228	10	9	7	26	0	1	0	1	3.45943	2.32193	3	3.75489	Igkj5
chr6	103599042	103599251	81	44	15	140	1	3	3	7	5.35755	3.49185	2	4.13955	Chl1
chr6	122496428	122510440	27	26	1	54	1	1	3	5	3.80735	3.75489	-1	3.1964	Aicda
chr6	128065308	128066266	15	9	5	29	0	4	1	5	4	1	1.58496	2.32193	Tspan9
chr7	52068938	52071562	9	6	1	16	0	1	0	1	3.32193	1.80735	1	3.08746	Atf5
chr7	52083603	52095689	22	14	5	41	0	0	1	1	4.52356	3.90689	1.58496	4.39232	Il4i1
chr7	87024514	87024725	16	4	3	23	1	0	1	2	3.08746	2.32193	1	3	Ap3s2
chr7	87208687	87213660	6	5	0	11	3	1	0	4	0.807355	1.58496	0	1.26303	Zfp710
chr7	107257540	107262686	9	9	0	18	0	0	0	0	3.32193	3.32193	0	4.24793	Pold3
chr7	108257411	108260375	12	8	3	23	0	0	1	1	3.70044	3.16993	1	3.58496	Fchsd2
chr7	140224694	140233789	19	10	2	31	1	0	1	2	3.32193	3.45943	0.584963	3.41504	Ctbp2
chr7	146622241	146628502	7	6	0	13	0	0	1	1	3	2.80735	-1	2.80735	Inpp5a
chr7	146797261	146812982	10	12	10	32	3	1	0	4	1.45943	2.70044	3.45943	2.72247	Cfap46
chr8	26208235	26217534	11	9	5	25	0	0	0	0	3.58496	3.32193	2.58496	4.70044	5830408C22Rik
chr8	73216999	73224097	27	14	2	43	0	0	1	1	4.80735	3.90689	0.584963	4.45943	Jund
chr8	87499934	87503014	23	16	5	44	0	0	5	5	4.58496	4.08746	0	2.90689	Junb
chr8	129107283	129122082	262	145	36	443	0	0	8	8	8.03892	7.18982	2.03953	5.62449	Irf2bp2
chr9	45594523	45602815	7	5	2	14	3	2	0	5	1	1	1.58496	1.32193	Cep164

### Sheet: LAM-HTGTS_shLacz_vs_shMcm6
Table S1: LAM-HTGTS analysis from shLacZ and shMcm6 cells
chr	start	end	lacz_rep1	lacz_rep2	lacz_rep3	lacz_pooled	mcm_rep1	mcm_rep2	mcm_rep3	mcm_pooled	log2 fc_rep1	log2 fc_rep2	log2 fc_rep3	log2 fc_pooled	gene
chr1	72253599	72264636	13	14	7	34	1	1	9	11	2.80735	2.90689	-0.321928	1.54432	Mreg
chr1	90587233	90597943	22	16	15	53	1	0	0	1	3.52356	4.08746	4	4.75489	Arl4c
chr1	172872201	172880184	175	37	49	261	0	1	7	8	7.45943	4.24793	2.64386	4.8635	Fcgr2b
chr1	191596937	191625330	8	9	21	38	1	4	1	6	2.16993	1	3.45943	2.47805	Ptpn14
chr10	18728490	18735608	28	18	23	69	0	1	5	6	4.85798	3.24793	2	3.32193	Tnfaip3
chr10	53793891	53796072	12	12	15	39	1	0	3	4	2.70044	3.70044	2	3	Gm16998
chr10	59669918	59682352	23	22	19	64	2	0	2	4	3	4.52356	2.73697	3.70044	Chst3
chr10	80391869	80395127	31	25	26	82	1	1	9	11	4	3.70044	1.43296	2.79008	Gadd45b
chr11	60922807	60927175	6	6	9	21	4	0	1	5	0.485427	2.80735	2.32193	1.87447	Tnfrsf13b
chr11	61208436	61217167	14	13	19	46	0	1	3	4	3.90689	2.80735	2.32193	3.23266	Slc47a1
chr11	61453083	61469918	35	28	41	104	3	1	4	8	3.16993	3.85798	3.07039	3.54432	Grap
chr11	75493345	75502348	12	8	12	32	0	0	1	1	3.70044	3.16993	2.70044	4.04439	Crk
chr11	86381049	86400247	28	16	13	57	0	0	2	2	4.85798	4.08746	2.22239	4.27302	Vmp1
chr11	87559492	87570825	28	32	21	81	2	0	2	4	3.27302	5.04439	2.87447	4.03562	Mir142
chr11	117670650	117688162	21	22	48	91	1	0	1	2	3.45943	4.52356	4.61471	4.9386	Afmid
chr12	56583638	56593798	42	28	29	99	1	0	1	2	4.42626	4.85798	3.90689	5.05889	Nfkbia
chr12	81204567	81234146	100	88	110	298	6	3	18	27	3.85086	4.47573	2.54649	3.41665	2310015A10Rik
chr12	114452378	114514465	453	453	766	1672	85	23	155	263	2.40028	4.24159	2.29768	2.66383	Ighe
chr12	114529279	114558771	159	154	274	587	27	11	63	101	2.51457	3.69116	2.10329	2.52725	Ighg2b
chr12	114573548	114576257	12	17	13	42	1	1	7	9	2.70044	3.16993	0.807355	2.10434	Ighg1
chr12	114589893	114616176	64	73	111	248	2	1	10	13	4.43741	5.20945	3.34792	4.15265	Ighg3
chr12	114644847	114667202	392	331	546	1269	91	38	179	308	2.09482	3.08964	1.60354	2.03915	Ighm
chr12	114720500	114725852	14	6	11	31	2	0	0	2	2.32193	2.80735	3.58496	3.41504	Ighd1-1
chr13	13461632	13467635	6	6	7	19	1	2	0	3	1.80735	1.22239	3	2.32193	Gpr137b
chr13	22124416	22134586	10	6	7	23	2	0	3	5	1.87447	2.80735	1	2	H2ac11
chr13	23702664	23714300	17	16	24	57	0	0	2	2	4.16993	4.08746	3.05889	4.27302	H1f4
chr13	23825996	23855747	12	15	13	40	6	0	8	14	0.893085	4	0.63743	1.45066	H3c3
chr13	30839799	30843656	26	21	8	55	0	0	0	0	4.75489	4.45943	3.16993	5.80735	Irf4
chr13	42143318	42157008	35	23	27	85	2	1	5	8	3.58496	3.58496	2.22239	3.25634	Hivep1
chr13	43874555	43882985	15	21	36	72	5	0	5	10	1.41504	4.45943	2.62449	2.73039	Cd83
chr13	77571538	77578235	8	7	16	31	0	1	5	6	3.16993	2	1.5025	2.19265	2210408I21Rik
chr14	48539546	48549600	10	6	8	24	2	0	8	10	1.87447	2.80735	0	1.18442	4930447J18Rik
chr14	115421834	115446442	33	26	25	84	0	1	3	4	5.08746	3.75489	2.70044	4.08746	Mir19b-1
chr15	6569666	6578224	7	6	7	20	0	0	0	0	3	2.80735	3	4.39232	LOC102632231
chr15	74749681	74768364	145	124	154	423	4	6	12	22	4.8679	4.15843	3.57568	4.20436	Ly6e
chr15	74782455	74790836	75	57	69	201	4	0	5	9	3.926	5.85798	3.54432	4.33628	Ly6e
chr15	79177808	79188256	11	13	10	34	1	0	0	1	2.58496	3.80735	3.45943	4.12928	Maff
chr15	82040810	82057306	26	29	32	87	3	0	13	16	2.75489	4.90689	1.23704	2.37197	Tnfrsf13c
chr15	96522134	96530579	24	17	21	62	1	0	1	2	3.64386	4.16993	3.45943	4.39232	Slc38a2
chr15	100471693	100480341	14	12	7	33	13	5	14	32	0.0995357	1.11548	-0.906891	0.0430687	Mir6961
chr16	10481919	10500371	28	17	23	68	2	1	13	16	3.27302	3.16993	0.777608	2.02106	Ciita
chr16	10515750	10523207	11	8	12	31	0	1	5	6	3.58496	2.16993	1.11548	2.19265	Ciita
chr16	11590782	11597348	9	6	9	24	0	0	2	2	3.32193	2.80735	1.73697	3.05889	Snx29
chr16	19031753	19042121	10	8	23	41	1	0	5	6	2.45943	3.16993	2	2.58496	Iglc1
chr17	17653171	17658813	10	9	7	26	0	0	0	0	3.45943	3.32193	3	4.75489	Lnpep
chr17	28463654	28468564	10	7	7	24	0	0	1	1	3.45943	3	2	3.64386	Rpl10a
chr17	29618614	29632066	113	73	94	280	13	9	29	51	3.02554	2.88753	1.66297	2.43399	Pim1
chr17	31985671	31999908	22	22	20	64	0	0	0	0	4.52356	4.52356	4.39232	6.02237	Sik1
chr17	34091801	34101261	13	9	16	38	1	2	6	9	2.80735	1.73697	1.28011	1.96347	Vps52
chr17	45691722	45697322	17	27	23	67	0	0	1	1	4.16993	4.80735	3.58496	5.08746	Nfkbie
chr17	88463161	88466958	10	6	11	27	0	0	1	1	3.45943	2.80735	2.58496	3.80735	Fbxo11
chr18	65590491	65600797	16	12	17	45	2	0	0	2	2.5025	3.70044	4.16993	3.9386	Malt1
chr18	67714327	67715091	7	8	12	27	0	0	0	0	3	3.16993	3.70044	4.80735	Spire1
chr18	75527824	75532457	8	11	6	25	0	0	1	1	3.16993	3.58496	1.80735	3.70044	Smad7
chr19	41065850	41068676	8	8	7	23	0	0	0	0	3.16993	3.16993	3	4.58496	Blnk
chr2	127161692	127167353	18	14	21	53	3	0	6	9	2.24793	3.90689	1.65208	2.43296	Dusp2
chr2	127951516	127961327	13	6	8	27	0	1	0	1	3.80735	1.80735	3.16993	3.80735	Bcl2l11
chr2	167354045	167381514	31	24	33	88	3	3	10	16	3	2.64386	1.62803	2.38827	Snai1
chr3	32514363	32518897	13	6	10	29	0	0	1	1	3.80735	2.80735	2.45943	3.90689	Gnb4
chr3	96041849	96051154	10	12	13	35	4	0	3	7	1.1375	3.70044	1.80735	2.16993	H3c14
chr3	96066215	96076207	8	13	6	27	0	0	0	0	3.16993	3.80735	2.80735	4.80735	H2bc18
chr3	108678472	108682859	14	18	6	38	0	0	2	2	3.90689	4.24793	1.22239	3.70044	Fndc7
chr4	119705608	119711235	14	19	19	52	0	0	7	7	3.90689	4.32193	1.32193	2.72792	Hivep3
chr4	128554519	128562642	9	10	9	28	1	0	3	4	2.32193	3.45943	1.32193	2.53605	Trim62
chr4	149219464	149238344	13	6	14	33	0	1	1	2	3.80735	1.80735	2.90689	3.5025	Spsb1
chr5	23206572	23218350	61	36	51	148	0	0	8	8	5.9542	5.20945	2.53051	4.04924	AI506816
chr5	36866704	36869154	11	10	10	31	0	0	0	0	3.58496	3.45943	3.45943	5	Tbc1d14
chr5	53967245	53982434	13	8	15	36	1	0	3	4	2.80735	3.16993	2	2.88753	Rbpj
chr5	124927989	124928176	8	14	9	31	0	0	0	0	3.16993	3.90689	3.32193	5	Rilpl2
chr5	151393806	151404267	8	15	12	35	0	0	1	1	3.16993	4	2.70044	4.16993	N4bp2l2
chr6	70667461	70678228	8	9	19	36	0	0	1	1	3.16993	3.32193	3.32193	4.20945	Igkj5
chr6	103599042	103599251	77	54	66	197	21	6	16	43	1.82597	2.974	1.97863	2.16993	Chl1
chr6	122496428	122510440	18	26	17	61	0	0	1	1	4.24793	4.75489	3.16993	4.9542	Aicda
chr6	128065308	128066266	31	17	139	187	14	10	52	76	1.09311	0.710493	1.40136	1.2878	Tspan9
chr7	52068938	52071562	9	5	7	21	0	0	0	0	3.32193	2.58496	3	4.45943	Atf5
chr7	52083603	52095689	18	13	36	67	0	2	5	7	4.24793	2.22239	2.62449	3.08746	Il4i1
chr7	87024514	87024725	8	13	7	28	1	0	0	1	2.16993	3.80735	3	3.85798	Ap3s2
chr7	87208687	87213660	7	5	7	19	0	0	0	0	3	2.58496	3	4.32193	Zfp710
chr7	107257540	107262686	7	8	13	28	0	0	0	0	3	3.16993	3.80735	4.85798	Pold3
chr7	108257411	108260375	13	8	11	32	0	0	0	0	3.80735	3.16993	3.58496	5.04439	Fchsd2
chr7	140224694	140233789	15	12	16	43	0	0	1	1	4	3.70044	3.08746	4.45943	Ctbp2
chr7	146622241	146628502	7	7	11	25	0	0	0	0	3	3	3.58496	4.70044	Inpp5a
chr7	146797261	146812982	7	11	32	50	1	1	6	8	2	2.58496	2.23704	2.5025	Cfap46
chr8	26208235	26217534	11	11	12	34	2	1	2	5	2	2.58496	2.11548	2.54432	5830408C22Rik
chr8	73216999	73224097	26	20	16	62	0	0	6	6	4.75489	4.39232	1.28011	3.16993	Jund
chr8	87499934	87503014	21	18	29	68	1	0	2	3	3.45943	4.24793	3.32193	4.10852	Junb
chr8	129107283	129122082	149	142	135	426	13	8	27	48	3.42146	3.98995	2.28011	3.12338	Irf2bp2
chr9	45594523	45602815	14	7	9	30	1	1	2	4	2.90689	2	1.73697	2.63227	Cep164
